# TBXT dose sensitivity and the decoupling of nascent mesoderm specification from EMT progression in 2D human gastruloids

**DOI:** 10.1101/2023.11.06.565933

**Authors:** Emily A. Bulger, Ivana Muncie-Vasic, Ashley R.G. Libby, Todd C. McDevitt, Benoit G. Bruneau

**Author notes:** Current address: Vitra Labs, San Francisco, CA. Current address: The Francis Crick Institute, London, NW1 1AT, United Kingdom (Ashley R.G. Libby). Current address: Genentech, South San Francisco, CA. Corresponding Author: Benoit G. Bruneau Keywords: mesoderm, gastrulation, brachyury, axial elongation, gastruloid, EMT.

## Abstract

In the nascent mesoderm, levels of Brachyury (TBXT) expression must be precisely regulated to ensure cells exit the primitive streak and pattern the anterior-posterior axis, but how this varying dosage informs morphogenesis is not well understood. In this study, we define the transcriptional consequences of TBXT dose reduction during early human gastrulation using human induced pluripotent stem cell (hiPSC)-based models of gastrulation and mesoderm differentiation. Multiomic single-nucleus RNA and single-nucleus ATAC sequencing of 2D gastruloids comprised of WT, TBXT heterozygous (TBXT-Het), or TBXT null (TBXT-KO) hiPSCs reveal that varying TBXT dosage does not compromise a cell’s ability to differentiate into nascent mesoderm, but that the loss of TBXT significantly delays the temporal progression of the epithelial to mesenchymal transition (EMT). This delay is dependent on TBXT dose, as cells heterozygous for TBXT proceed with EMT at an intermediate pace relative to WT or TBXT-KO. By differentiating iPSCs of the allelic series into nascent mesoderm in a monolayer format, we further illustrate that TBXT dose directly impacts the persistence of junctional proteins and cell-cell adhesions. These results demonstrate that EMT progression can be decoupled from the acquisition of mesodermal identity in the early gastrula and shed light on the mechanisms underlying human embryogenesis.
