## Supplementary material for "TBXT dose sensitivity and the decoupling of nascent mesoderm specification from EMT progression in 2D human gastruloids": Table S1

### Sheet: Sheet1
Isolate	Determined Genotype	Sample Name	KO-Score	Indel %	Model fit (R^2) Score	Guide Target	PAM	Indel
34	WT	TKO-34_EB122_2021-06-02_C10.ab1	0	2	0.99	CACGCGCAGTTCGCGCTCTG	CGG	+0bp
35	TBXT-Het	TKO-35_EB122_2021-06-02_C11.ab1	50	62	0.84	CACGCGCAGTTCGCGCTCTG	CGG	-16bp
38	TBXT-KO	TKO-38_EB122_2021-06-02_D02.ab1	97	100	0.97	CACGCGCAGTTCGCGCTCTG	CGG	+1bp
Isolate (TBXT-Het-35 Subclone)	Determined Genotype	Sample Name	KO-Score	Indel %	Model fit (R^2) Score	Guide Target	PAM	Indel
6	TBXT-Het	TBXT-Het-35-6_122_2021-07-17_B09.ab1	37	45	0.83	CACGCGCAGTTCGCGCTCTG	CGG	-16bp
5	TBXT-Het	TBXT-Het-35-5_122_2021-07-17_A09.ab1	39	49	0.83	CACGCGCAGTTCGCGCTCTG	CGG	-16bp
12	TBXT-Het	TBXT-Het-35-12_122_2021-07-17_H09.ab1	40	49	0.82	CACGCGCAGTTCGCGCTCTG	CGG	-16bp
7	TBXT-Het	TBXT-Het-35-7_122_2021-07-17_C09.ab1	34	45	0.81	CACGCGCAGTTCGCGCTCTG	CGG	-16bp
9	TBXT-Het	TBXT-Het-35-9_122_2021-07-17_E09.ab1	41	51	0.83	CACGCGCAGTTCGCGCTCTG	CGG	-16bp
4	TBXT-Het	TBXT-Het-35-4_122_2021-07-17_H08.ab1	38	49	0.82	CACGCGCAGTTCGCGCTCTG	CGG	-16bp
3	TBXT-Het	TBXT-Het-35-3_122_2021-07-17_G08.ab1	39	48	0.83	CACGCGCAGTTCGCGCTCTG	CGG	-16bp
8	TBXT-Het	TBXT-Het-35-8_122_2021-07-17_D09.ab1	37	45	0.83	CACGCGCAGTTCGCGCTCTG	CGG	-16bp
11	TBXT-Het	TBXT-Het-35-11_122_2021-07-17_G09.ab1	41	51	0.83	CACGCGCAGTTCGCGCTCTG	CGG	-16bp
2	TBXT-Het	TBXT-Het-35-2_122_2021-07-17_F08.ab1	41	50	0.82	CACGCGCAGTTCGCGCTCTG	CGG	-16bp
10	TBXT-Het	TBXT-Het-35-10_122_2021-07-17_F09.ab1	36	45	0.83	CACGCGCAGTTCGCGCTCTG	CGG	-16bp
1	TBXT-Het	TBXT-Het-35-1_122_2021-07-17_E08.ab1	35	43	0.83	CACGCGCAGTTCGCGCTCTG	CGG	-16bp
