## Supplementary material for "TBXT dose sensitivity and the decoupling of nascent mesoderm specification from EMT progression in 2D human gastruloids": Table S2

### Sheet: Sheet1
	Cells Filtered	Total Cells	% Filtered
WT-1	767	8759	0.088
TBXT-Het-1	613	7831	0.078
TBXT-KO-1	826	9092	0.091
WT-2	916	9572	0.096
TBXT-Het-2	617	7857	0.079
TBXT-KO-2	1623	12740	0.127
Overall	5362	55851	0.0960054
