## Supplementary material for "TBXT dose sensitivity and the decoupling of nascent mesoderm specification from EMT progression in 2D human gastruloids": Table S3

### Sheet: TBXT-KO Up vs. WT (Mesoderm)
Enrichment FDR	nGenes	Pathway Genes	Fold Enrichment	Pathway	URL	Genes									FDR = 0.05
0.0111973	3	67	28.3532	Adherens junction organization	http://amigo.geneontology.org/amigo/term/GO:0034332	CDH12 CADM2 CADM1									pathway size = 2-2000
0.0111973	3	69	27.5314	Neg. reg. of axonogenesis	http://amigo.geneontology.org/amigo/term/GO:0050771	SEMA6A SEMA6D DAB1									TBXT-KO vs. WT
0.0111973	4	162	15.6351	Reg. of axonogenesis	http://amigo.geneontology.org/amigo/term/GO:0050770	SEMA6A UST SEMA6D DAB1									Gene list adj. p-value > 0.05 and the log2FC > 0.25
0.00995849	5	290	10.9176	Axon guidance	http://amigo.geneontology.org/amigo/term/GO:0007411	NTN4 SEMA6A SEMA6D DAB1 EFNA5
0.00995849	5	291	10.8801	Neuron projection guidance	http://amigo.geneontology.org/amigo/term/GO:0097485	NTN4 SEMA6A SEMA6D DAB1 EFNA5
0.00954094	6	453	8.38705	Reg. of neuron projection development	http://amigo.geneontology.org/amigo/term/GO:0010975	SEMA6A UST SEMA6D NEGR1 FUT9 DAB1
0.0110175	6	490	7.75374	Axonogenesis	http://amigo.geneontology.org/amigo/term/GO:0007409	NTN4 SEMA6A UST SEMA6D DAB1 EFNA5
0.0111973	6	533	7.12821	Axon development	http://amigo.geneontology.org/amigo/term/GO:0061564	NTN4 SEMA6A UST SEMA6D DAB1 EFNA5
0.00954094	7	644	6.88285	Reg. of plasma membrane bounded cell projection organization	http://amigo.geneontology.org/amigo/term/GO:0120035	SEMA6A UST SEMA6D ARHGAP24 NEGR1 FUT9 DAB1
0.000917829	11	1203	5.79006	Neuron development	http://amigo.geneontology.org/amigo/term/GO:0048666	PRDM1 NTN4 SEMA6A UST SEMA6D GABRB2 NEGR1 FUT9 DAB1 EFNA5 PBX1
0.000917829	12	1473	5.15863	Neuron differentiation	http://amigo.geneontology.org/amigo/term/GO:0030182	PRDM1 NTN4 SEMA6A UST SEMA6D GABRB2 NEGR1 FUT9 DAB1 EFNA5 PBX1 ZNF521
0.0111973	8	1000	5.06578	Cell-cell adhesion	http://amigo.geneontology.org/amigo/term/GO:0098609	GPC4 PDGFRA CDH12 NEGR1 FUT9 DAB1 CADM1 EFNA5
0.0111973	8	1045	4.84763	Neuron projection development	http://amigo.geneontology.org/amigo/term/GO:0031175	NTN4 SEMA6A UST SEMA6D NEGR1 FUT9 DAB1 EFNA5
0.00167851	12	1624	4.67898	Generation of neurons	http://amigo.geneontology.org/amigo/term/GO:0048699	PRDM1 NTN4 SEMA6A UST SEMA6D GABRB2 NEGR1 FUT9 DAB1 EFNA5 PBX1 ZNF521
0.00283125	12	1757	4.3248	Neurogenesis	http://amigo.geneontology.org/amigo/term/GO:0022008	PRDM1 NTN4 SEMA6A UST SEMA6D GABRB2 NEGR1 FUT9 DAB1 EFNA5 PBX1 ZNF521
0.00610883	11	1639	4.24981	Cell adhesion	http://amigo.geneontology.org/amigo/term/GO:0007155	NTN4 GPC4 SEMA6A PDGFRA CDH12 NEGR1 FUT9 DAB1 CADM2 CADM1 EFNA5
0.00610883	11	1646	4.23174	Biological adhesion	http://amigo.geneontology.org/amigo/term/GO:0022610	NTN4 GPC4 SEMA6A PDGFRA CDH12 NEGR1 FUT9 DAB1 CADM2 CADM1 EFNA5
0.0111973	10	1649	3.84004	Plasma membrane bounded cell projection organization	http://amigo.geneontology.org/amigo/term/GO:0120036	NTN4 SEMA6A UST SEMA6D ARHGAP24 SPAG16 NEGR1 FUT9 DAB1 EFNA5
0.0111973	11	1982	3.51435	Locomotion	http://amigo.geneontology.org/amigo/term/GO:0040011	NTN4 GPC4 SEMA6A PDGFRA SEMA6D ARHGAP24 SPAG16 FGF17 FUT9 DAB1 EFNA5

### Sheet: TBXT-KO Down vs. WT (Mesoderm)
Enrichment FDR	nGenes	Pathway Genes	Fold Enrichment	Pathway	URL	Genes									FDR = 0.05
0.00314589	2	5	260.526	Planar cell polarity pathway involved in axis elongation	http://amigo.geneontology.org/amigo/term/GO:0003402	WNT5A MAGI2									pathway size = 2-2000
0.00437754	2	6	217.105	Chemorepulsion of axon	http://amigo.geneontology.org/amigo/term/GO:0061643	WNT5A UNC5C									TBXT-KO vs. WT
0.00694585	2	8	162.829	Neg. reg. of mesenchymal cell proliferation	http://amigo.geneontology.org/amigo/term/GO:0072201	WNT5A NFIB									Gene list adj. p-value > 0.05 and the log2FC < 0.25
0.00110703	3	21	93.0449	Vocalization behavior	http://amigo.geneontology.org/amigo/term/GO:0071625	NLGN4X NLGN4Y EXT1
0.00261584	3	33	59.2104	Postsynapse assembly	http://amigo.geneontology.org/amigo/term/GO:0099068	WNT5A NLGN4X NLGN4Y
0.00110703	4	52	50.1011	Presynapse assembly	http://amigo.geneontology.org/amigo/term/GO:0099054	WNT5A NLGN4X NLGN4Y LRFN5
0.00110703	4	55	47.3683	Presynapse organization	http://amigo.geneontology.org/amigo/term/GO:0099172	WNT5A NLGN4X NLGN4Y LRFN5
0.00694585	3	53	36.8668	Social behavior	http://amigo.geneontology.org/amigo/term/GO:0035176	NLGN4X NLGN4Y EXT1
0.00737426	3	55	35.5262	Biological proc. involved in intraspecies interaction between organisms	http://amigo.geneontology.org/amigo/term/GO:0051703	NLGN4X NLGN4Y EXT1
0.00694585	4	145	17.9673	Smoothened signaling pathway	http://amigo.geneontology.org/amigo/term/GO:0007224	SERPINE2 WDPCP EXT1 ENPP1
0.00694585	6	463	8.44036	Cell junction assembly	http://amigo.geneontology.org/amigo/term/GO:0034329	WNT5A AFDN WDPCP NLGN4X NLGN4Y LRFN5
0.00110703	10	1010	6.44866	Reg. of cell motility	http://amigo.geneontology.org/amigo/term/GO:2000145	DDX58 WNT5A AFDN SERPINE2 WDPCP BMPER LDB2 TACR3 UNC5C MAGI2
0.00167699	9	946	6.19644	Reg. of cell migration	http://amigo.geneontology.org/amigo/term/GO:0030334	DDX58 WNT5A AFDN SERPINE2 WDPCP BMPER LDB2 UNC5C MAGI2
0.00110703	10	1056	6.16775	Reg. of locomotion	http://amigo.geneontology.org/amigo/term/GO:0040012	DDX58 WNT5A AFDN SERPINE2 WDPCP BMPER LDB2 TACR3 UNC5C MAGI2
0.00110703	10	1092	5.96442	Reg. of cellular component movement	http://amigo.geneontology.org/amigo/term/GO:0051270	DDX58 WNT5A AFDN SERPINE2 WDPCP BMPER LDB2 TACR3 UNC5C MAGI2
0.00446666	10	1421	4.58349	Epithelium development	http://amigo.geneontology.org/amigo/term/GO:0060429	WNT5A AFDN SERPINE2 WDPCP RSPO3 NFIB BMPER LDB2 EXT1 MAGI2
0.00261033	11	1590	4.50595	Cell migration	http://amigo.geneontology.org/amigo/term/GO:0016477	DDX58 WNT5A AFDN SERPINE2 WDPCP RHOBTB3 BMPER LDB2 UNC5C EXT1 MAGI2
0.0014706	12	1776	4.40077	Cell motility	http://amigo.geneontology.org/amigo/term/GO:0048870	DDX58 WNT5A AFDN SERPINE2 WDPCP RHOBTB3 BMPER LDB2 TACR3 UNC5C EXT1 MAGI2
0.0014706	12	1776	4.40077	Localization of cell	http://amigo.geneontology.org/amigo/term/GO:0051674	DDX58 WNT5A AFDN SERPINE2 WDPCP RHOBTB3 BMPER LDB2 TACR3 UNC5C EXT1 MAGI2
0.00110703	13	1982	4.27199	Locomotion	http://amigo.geneontology.org/amigo/term/GO:0040011	DDX58 WNT5A AFDN SERPINE2 WDPCP NFIB RHOBTB3 BMPER LDB2 TACR3 UNC5C EXT1 MAGI2

### Sheet: TBXT-Het Up vs. WT (Mesoderm)
Enrichment FDR	nGenes	Pathway Genes	Fold Enrichment	Pathway	URL	Genes									FDR = 0.05
0.0142331	2	5	212.056	Reg. of nodal signaling pathway involved in determination of left/right asymmetr	http://amigo.geneontology.org/amigo/term/GO:1900145	CER1 NODAL									pathway size = 2-2000
0.0149089	2	7	151.468	Reg. of transcription from RNA polymerase II promoter involved in determination	http://amigo.geneontology.org/amigo/term/GO:1900094	CER1 NODAL									TBXT-Het vs. WT
0.0158838	2	8	132.535	Determination of left/right asymmetry in lateral mesoderm	http://amigo.geneontology.org/amigo/term/GO:0003140	CER1 NODAL									Gene list adj. p-value > 0.05 and the log2FC > 0.25
0.0180446	2	9	117.809	Reg. of nodal signaling pathway	http://amigo.geneontology.org/amigo/term/GO:1900107	CER1 NODAL
0.025929	2	14	75.7342	Lateral mesoderm development	http://amigo.geneontology.org/amigo/term/GO:0048368	CER1 NODAL
0.0246996	3	64	24.8503	Peptidyl-proline modification	http://amigo.geneontology.org/amigo/term/GO:0018208	FKBP5 PRDX4 PPIB
0.0142331	5	186	14.2511	Synapse assembly	http://amigo.geneontology.org/amigo/term/GO:0007416	GPC4 EPHA7 GABRB2 ADGRL3 CDH2
0.0247035	5	303	8.74818	Kidney development	http://amigo.geneontology.org/amigo/term/GO:0001822	PRDM1 CYP26A1 EPHA7 CER1 SULF2
0.0240167	6	463	6.87006	Cell junction assembly	http://amigo.geneontology.org/amigo/term/GO:0034329	CD9 GPC4 EPHA7 GABRB2 ADGRL3 CDH2
0.0142331	10	1111	4.77173	Neg. reg. of multicellular organismal proc.	http://amigo.geneontology.org/amigo/term/GO:0051241	CALCR CD9 LAPTM4B CTSC PRDX4 EPHA7 CER1 FZD7 NODAL DAB1
0.0180446	11	1590	3.66763	Cell migration	http://amigo.geneontology.org/amigo/term/GO:0016477	CD9 HSPA5 GPC4 VAV3 CER1 ADGRL3 NODAL FGF17 PPIB CDH2 DAB1
0.0149089	12	1757	3.62076	Neurogenesis	http://amigo.geneontology.org/amigo/term/GO:0022008	CD9 HSPA5 PRDM1 EPHA7 MDGA2 MANF GABRB2 ADGRL3 FZD7 CDH2 DAB1 ZNF521
0.025929	10	1473	3.59905	Neuron differentiation	http://amigo.geneontology.org/amigo/term/GO:0030182	HSPA5 PRDM1 EPHA7 MDGA2 MANF GABRB2 FZD7 CDH2 DAB1 ZNF521
0.020092	11	1624	3.59085	Generation of neurons	http://amigo.geneontology.org/amigo/term/GO:0048699	HSPA5 PRDM1 EPHA7 MDGA2 MANF GABRB2 ADGRL3 FZD7 CDH2 DAB1 ZNF521
0.0158838	12	1817	3.5012	Reg. of cell population proliferation	http://amigo.geneontology.org/amigo/term/GO:0042127	CD9 PRDM1 GAL IGFBP2 PRDX4 VAV3 CER1 FZD7 NODAL FGF17 CDH2 SULF2
0.025929	11	1776	3.28352	Cell motility	http://amigo.geneontology.org/amigo/term/GO:0048870	CD9 HSPA5 GPC4 VAV3 CER1 ADGRL3 NODAL FGF17 PPIB CDH2 DAB1
0.0240167	12	1982	3.20972	Locomotion	http://amigo.geneontology.org/amigo/term/GO:0040011	CD9 HSPA5 GPC4 VAV3 EPHA7 CER1 ADGRL3 NODAL FGF17 PPIB CDH2 DAB1

### Sheet: TBXT-Het Down vs. WT (Mesoderm)
Enrichment FDR	nGenes	Pathway Genes	Fold Enrichment	Pathway	URL	Genes						FDR = 0.05
0.00334566	2	6	759.867	Chemorepulsion of axon	http://amigo.geneontology.org/amigo/term/GO:0061643	WNT5A UNC5C						pathway size = 2-2000
0.0299973	1	3	759.867	Primary heart field specification	http://amigo.geneontology.org/amigo/term/GO:0003138	WNT5A						TBXT-Het vs. WT
0.0299973	1	3	759.867	Cardiac right atrium morphogenesis	http://amigo.geneontology.org/amigo/term/GO:0003213	WNT5A						Gene list adj. p-value > 0.05 and the log2FC < 0.25
0.0299973	1	6	379.933	Pos. reg. of heart rate by epinephrine-norepinephrine	http://amigo.geneontology.org/amigo/term/GO:0001996	PDE4D
0.0299973	1	7	325.657	Optic cup morphogenesis involved in camera-type eye development	http://amigo.geneontology.org/amigo/term/GO:0002072	WNT5A
0.0299973	1	7	325.657	Neg. reg. of Wnt signaling pathway involved in heart development	http://amigo.geneontology.org/amigo/term/GO:0003308	WNT5A
0.0113433	2	15	303.947	Pos. reg. of non-canonical Wnt signaling pathway	http://amigo.geneontology.org/amigo/term/GO:2000052	WNT5A RSPO3
0.0299973	1	8	284.95	Reg. of heart rate by chemical signal	http://amigo.geneontology.org/amigo/term/GO:0003062	PDE4D
0.0113433	2	18	253.289	Paraxial mesoderm development	http://amigo.geneontology.org/amigo/term/GO:0048339	DLL3 WNT5A
0.0299973	2	70	65.1314	Somitogenesis	http://amigo.geneontology.org/amigo/term/GO:0001756	DLL3 WNT5A
0.0299973	2	131	34.8031	Sprouting angiogenesis	http://amigo.geneontology.org/amigo/term/GO:0002040	RSPO3 BMPER
0.0299973	2	149	30.5987	Establishment of planar polarity	http://amigo.geneontology.org/amigo/term/GO:0001736	WNT5A RSPO3
0.0299973	2	154	29.6052	Endothelial cell proliferation	http://amigo.geneontology.org/amigo/term/GO:0001935	WNT5A BMPER
0.0299973	2	171	26.662	Morphogenesis of a polarized epithelium	http://amigo.geneontology.org/amigo/term/GO:0001738	WNT5A RSPO3
0.0299973	2	207	22.0251	Morphogenesis of a branching structure	http://amigo.geneontology.org/amigo/term/GO:0001763	WNT5A RSPO3
0.0299973	3	544	12.5713	Angiogenesis	http://amigo.geneontology.org/amigo/term/GO:0001525	WNT5A RSPO3 BMPER
0.0299973	3	717	9.53808	Blood vessel development	http://amigo.geneontology.org/amigo/term/GO:0001568	WNT5A RSPO3 BMPER
0.0299973	3	748	9.14278	Vasculature development	http://amigo.geneontology.org/amigo/term/GO:0001944	WNT5A RSPO3 BMPER
0.0299973	4	1167	7.81354	Reg. of protein phosphorylation	http://amigo.geneontology.org/amigo/term/GO:0001932	PDE4D WNT5A BMPER ENPP1
