## Supplementary material for "TBXT dose sensitivity and the decoupling of nascent mesoderm specification from EMT progression in 2D human gastruloids": Table S5

### Sheet: Sheet1
Immunofluorescence
Antibody	Catalog	Supplier	Dilution	Host
TBXT	AF2085	R&D Systems	1:400	Gt
SOX2	3579s	Cell Signaling	1:200	Rb
EOMES	MAB6166	R&D Systems	1:400	Ms
CDX2	ab157524	AbCam	1:500	Ms
pSMAD1/5	3579	Cell Signaling	1:200	Rb
NODAL	PA5-23084	ThermoFisher	1:100	Rb
LEFTY	PA519507	Invitrogen	1:1000	Rb
WNT3a	ab169175	AbCam	1:100	Ms
SOX17	AF1924	R&D Systems	1:200	Gt
CDH1	ab1416	AbCam	1:400	Ms
SNAI	ab180714	AbCam	1:400	Rb
F-ACTIN	BS-1571R	Bioss	1:100	Rb
TBX6	AF4744	R&D Systems	1:200	Gt
b-Catenin	610154	BD Transduciton Labs	1:800	Ms
ZO-1	33-9100	Invitrogen	1:200	Ms
ZO-1	HPA001636	Sigma	1:200	Rb
FN1	ab281574	AbCam	1:200	Ms
Western Blot
Antibody	Catalog	Supplier	Dilution	Host
TBXT	AF2085	R&D Systems	1:1000	Gt
b-Actin	ab8226	abcam	1:1000	Ms
GAPDH	ab9485	abcam	1:1000	Rb
IR Dye 800RD	926-32214	LI-COR	1:20,000	N/A
IR Dye 680RD	926-68070	LI-COR	1:20,000	N/A
RNAscope
Probe	Catalog
MESP1	849231-C1
RSPO3	413701-C2
WNT5a	604921-C1
FGF17	1148351-C1
CYP26A1	487741-C1
